# The impact of worldwide, national and sub-national severity distributions in Burden of Disease studies: a case study of individual cancer types in Scotland

**DOI:** 10.1101/654327

**Authors:** Grant MA Wyper, Ian Grant, Eilidh Fletcher, Gerry McCartney, Diane L Stockton

## Abstract

**Aim:** The main aim of this study was to consider the extent to which the use of worldwide severity distributions in Burden of Disease studies are influencing cross-country comparisons, by comparing Global Burden of Disease distributions with nationally derived severity distributions in Scotland for cancer types.

**Methods:** We obtained individual records from the Scottish Cancer Registry for 21 cancer types and linked these to registered deaths. We estimated prevalent cancer cases for 2016 and assigned each case to sequelae using Global Burden of Disease (GBD) 2016 study definitions. We compared the impact of using severity distributions based on GBD 2016, a Scotland-wide distribution, and a distribution specific to deprivation strata in Scotland, on the weighted-average disability weights for each cancer type in Scotland.

**Results:** The relative difference in point estimates of weighted-average disability weights based on GBD 2016 worldwide severity distributions compared with Scottish national severity distributions resulted in overestimates in the majority of cancers (17 out of 21 cancer types). The largest overestimates were for gallbladder and biliary tract cancer (70.8%), oesophageal cancer (31.6%) and pancreatic cancer (31.2%). Furthermore, the use of weighted-average disability weights based on Scottish national severity distributions rather than sub-national Scottish severity distributions stratified by deprivation quintile overestimated weighted-average disability weights in the least deprived areas (16 out of 18 cancer types), and underestimated in the most deprived areas (16 out of 18 cancer types).

**Conclusion:** Our findings illustrate a bias in point estimates of weighted-average disability weights created using worldwide severity distributions. This bias would have led to the misrepresentation of non-fatal estimates of the burden of individual cancers, and underestimated the scale of socioeconomic inequality in this non-fatal burden. This highlights the importance of not interpreting non-fatal estimates of burden of disease too precisely, especially for sub-national estimates and those comparing populations when relying on data inputs from other countries. It is essential to ensure that any estimates are based upon the best available country-specific data at the lowest granularity.
