## Supplementary Appendix for "The impact of worldwide, national and sub-national severity distributions in Burden of Disease studies: a case study of individual cancer types in Scotland"

### Sheet: Appendix Contents
	Supplementary Appendix
	GMA Wyper, I Grant, E Fletcher, G McCartney, D Stockton
	The impact of worldwide, national and sub-national severity distributions in Burden of Disease studies: a case study of individual cancer types in Scotland
	Table 1: Cause list of cancer types included in study
	Table 2: Durations assigned to each sequelae by cancer type
	Table 3: Disability weights assigned to each cancer sequelae
	Table 4: Number of prevalent cases by cancer type and sequelae, worldwide, 2016
	Table 5: Number of prevalent cases by cancer type and sequelae, Scotland, 2016
	Table 6: Number of prevalent cases by cancer type and sequelae, most deprived fifth of Scottish local areas, 2016
	Table 7: Number of prevalent cases by cancer type and sequelae, least deprived fifth of Scottish local areas, 2016

### Sheet: Table 1
	Table 1: Cause list of cancer types included in study
	Cancer type	Included in study	Reason for exclusion
	Brain and nervous system	Yes
	Cervical	Yes
	Gallbladder and biliary tract	Yes
	Hodgkin lymphoma	Yes
	Kidney	Yes
	Lip and oral cavity	Yes
	Liver	Yes
	Malignant skin melanoma	Yes
	Mesothelioma	Yes
	Multiple myeloma	Yes
	Nasopharynx	Yes
	Non-Hodgkin's lymphoma	Yes
	Oesophageal	Yes
	Other pharynx	Yes
	Ovarian	Yes
	Pancreatic	Yes
	Stomach	Yes
	Testicular	Yes
	Thyroid	Yes
	Tracheal, bronchus, and lung	Yes
	Uterine	Yes
	Bladder cancer	No	Sequelae do not follow phases 1-4 (additional Urinary incontinence sequelae)
	Breast cancer	No	Sequelae do not follow phases 1-4 (additional Mastectomy sequelae)
	Colon and rectum cancer	No	Sequelae do not follow phases 1-4 (additional Stoma sequelae)
	Larynx cancer	No	Sequelae do not follow phases 1-4 (additional Larygectomy sequelae)
	Lymphoid leukaemia	No	Sequelae do not follow phases 1-4 (acute and chronic sequelae)
	Myeloid leukaemia	No	Sequelae do not follow phases 1-4 (acute and chronic sequelae)
	Non-melanoma skin cancer	No	Sequelae do not follow phases 1-4
	Other leukaemia	No	Other' category may result in uncertainties due to interpretation of acute and chronic phases of cause-specific leukaemia
	Other neoplasms	No	Other' category may result in uncertainties due to interpretation of other cause-specific cancers that have been excluded
	Prostate cancer	No	Sequelae do not follow phases 1-4 (additional Impotence and Incontinence sequelae)
	Source: Global Burden of Disease study 2016

### Sheet: Table 2
	Table 2: Survival durations assigned to each sequelae by cancer type
	Cancer type	Phase/sequelae duration in months
		Diagnosis and primary therapy phase	Controlled phase	Metastatic phase	Terminal phase
	Brain and nervous system	5	Remainder of time after classifying other sequelae	6.93	One month
	Cervical	4.8		9.21
	Gallbladder and biliary tract	4		3.47
	Hodgkin lymphoma	3.7		26
	Kidney	5.3		5.38
	Lip and oral cavity	5.3		9.33
	Liver	4		2.51
	Malignant skin melanoma	2.9		7.18
	Mesothelioma	4		7.75
	Multiple myeloma	7		36.82
	Nasopharynx	5.3		13.19
	Non-Hodgkin's lymphoma	3.7		7.7
	Oesophageal	5		4.6
	Other pharynx	5.3		7.91
	Ovarian	3.2		25.6
	Pancreatic	4.1		2.54
	Stomach	5.2		3.88
	Testicular	3.7		19.47
	Thyroid	3		19.39
	Tracheal, bronchus, and lung	3.3		4.51
	Uterine	4.6		11.6
	Source: Global Burden of Disease study 2016

### Sheet: Table 3
	Table 3: Disability weights assigned to each cancer sequelae
	Phase/sequelae	Unadjusted Disability Weight
	Diagnosis and primary therapy phase	0.288
	Controlled phase	0.049
	Metastatic phase	0.451
	Terminal phase	0.54
	Source: Global Burden of Disease study 2016

### Sheet: Table 4
	Table 4: Number of prevalent cases by cancer type and sequelae, worldwide, 2016
	Cancer type	Phase/sequelae				All phases	Weighted-average disability weight	Disability weight framed as days lost
		Diagnosis and primary therapy phase	Controlled phase	Metastatic phase	Terminal phase
	Brain and nervous system	70700	584800	106600	19100	781200	0.13749	50.2183
	Cervical	163300	1626700	130700	18100	1938800	0.100814	36.8224
	Gallbladder and biliary tract	29200	74600	50700	14600	169100	0.253192	92.4782
	Hodgkin lymphoma	16100	247800	25400	2200	291500	0.100934	36.8663
	Kidney	112700	1104500	60400	11700	1289300	0.0931796	34.0339
	Lip and oral cavity	132000	1129000	110700	15100	1386800	0.109184	39.8795
	Liver	243800	867500	186800	74400	1372500	0.172783	63.109
	Malignant skin melanoma	63400	1249300	30100	4700	1347500	0.0709373	25.9098
	Mesothelioma	5000	29400	15800	2600	52800	0.216106	78.9327
	Multiple myeloma	30400	205700	113800	8100	358000	0.208191	76.0417
	Nasopharynx	30300	261100	36600	4000	332000	0.121045	44.2116
	Non-Hodgkin's lymphoma	102300	1447400	102600	17100	1669400	0.0933818	34.1077
	Oesophageal	61100	307900	153700	33400	556100	0.215858	78.8421
	Other pharynx	46200	369500	54000	8800	478500	0.126473	46.1941
	Ovarian	39000	558200	175600	12800	785600	0.158721	57.9729
	Pancreatic	94600	150500	85000	33500	363600	0.250397	91.4575
	Stomach	275700	1549100	297300	76600	2198700	0.150432	54.9451
	Testicular	19000	313600	6700	600	339900	0.0711506	25.9878
	Thyroid	56300	1156200	20200	1700	1234400	0.0671552	24.5284
	Tracheal, bronchus, and lung	231100	1790100	666900	147900	2836000	0.188614	68.8913
	Uterine	146100	1739100	66100	7400	1958700	0.0822483	30.0412
	Source: Global Burden of Disease study 2016

### Sheet: Table 5
	Table 5: Number of prevalent cases by cancer type and sequelae, Scotland, 2016
	Cancer type	Phase/sequelae				All phases	Weighted-average disability weight	Disability weight framed as days lost
		Diagnosis and primary therapy phase	Controlled phase	Metastatic phase	Terminal phase
	Brain and nervous system	89	708	150	31	978	0.147919	54.0273
	Cervical	132	2115	84	11	2343	0.079266	28.9519
	Gallbladder and biliary tract	41	258	44	17	359	0.148218	54.1365
	Hodgkin lymphoma	*	*	*	*	1202	0.077751	28.3986
	Kidney	356	3973	215	48	4592	0.0914603	33.4059
	Lip and oral cavity	183	2534	224	29	2970	0.0988653	36.1105
	Liver	115	690	80	42	927	0.135653	49.5472
	Malignant skin melanoma	291	8381	205	29	8905	0.067652	24.7099
	Mesothelioma	28	93	90	17	228	0.273377	99.8511
	Multiple myeloma	207	1215	520	29	1971	0.187383	68.4415
	Nasopharynx	*	*	*	*	131	0.106854	39.0284
	Non-Hodgkin's lymphoma	251	5307	281	46	5885	0.0821918	30.0206
	Oesophageal	206	1032	238	66	1543	0.164054	59.9206
	Other pharynx	90	956	93	15	1155	0.106555	38.9192
	Ovarian	90	2174	419	31	2715	0.124656	45.5306
	Pancreatic	109	397	98	58	662	0.190787	69.685
	Stomach	148	1013	137	46	1343	0.133156	48.6352
	Testicular	*	*	*	*	1895	0.0608079	22.2101
	Thyroid	*	*	*	*	1811	0.0687961	25.1278
	Tracheal, bronchus, and lung	691	5457	1137	356	7642	0.153333	56.0047
	Uterine	263	4261	259	27	4809	0.0863967	31.5564
	Notes:
	1. The number of prevalent cases were supressed ('*') for all phases if one or more of the phases had a value of 9 or less, as per the NHS NSS disclosure protocol.
	2. All data were retained for use in intermediete calculations of weighted-average disability weights.
	Source: Scottish Burden of Disease study 2016

### Sheet: Table 6
	Table 6: Number of prevalent cases by cancer type and sequelae, most deprived fifth of Scottish local areas, 2016
	Cancer type	Phase/sequelae				All phases	Weighted-average disability weight	Disability weight framed as days lost
		Diagnosis and primary therapy phase	Controlled phase	Metastatic phase	Terminal phase
	Brain and nervous system	*	*	*	*	169	0.13413	48.9909
	Cervical	*	*	*	*	615	0.0822874	30.0555
	Hodgkin lymphoma	*	*	*	*	244	0.0776576	28.3645
	Kidney	67	780	51	11	908	0.0950736	34.7256
	Lip and oral cavity	*	*	*	*	682	0.111805	40.8367
	Liver	30	178	22	12	242	0.139016	50.7756
	Malignant skin melanoma	*	*	*	*	1161	0.0684897	25.0159
	Multiple myeloma	*	*	*	*	318	0.200062	73.0728
	Non-Hodgkin's lymphoma	*	*	*	*	1032	0.0859628	31.3979
	Oesophageal	42	185	52	15	293	0.179063	65.4029
	Other pharynx	*	*	*	*	309	0.11599	42.3652
	Ovarian	*	*	*	*	510	0.127922	46.7234
	Pancreatic	23	74	20	12	128	0.197959	72.3045
	Stomach	33	236	33	11	313	0.133349	48.7057
	Testicular	*	*	*	*	373	0.0636075	23.2326
	Thyroid	*	*	*	*	313	0.0721364	26.3478
	Tracheal, bronchus, and lung	208	1576	343	106	2233	0.156442	57.1404
	Uterine	*	*	*	*	849	0.088543	32.3403
	Notes:
	1. The number of prevalent cases were supressed ('*') for all phases if one or more of the phases had a value of 9 or less, as per the NHS NSS disclosure protocol.
	2. All data were retained for use in intermediete calculations of weighted-average disability weights.
	Source: Scottish Burden of Disease study 2016

### Sheet: Table 7
	Table 7: Number of prevalent cases by cancer type and sequelae, least deprived fifth of Scottish local areas, 2016
	Cancer type	Phase/sequelae				All phases	Weighted-average disability weight	Disability weight framed as days lost
		Diagnosis and primary therapy phase	Controlled phase	Metastatic phase	Terminal phase
	Brain and nervous system	*	*	*	*	195	0.147629	53.9214
	Cervical	*	*	*	*	329	0.0768591	28.0728
	Hodgkin lymphoma	*	*	*	*	239	0.0744217	27.1825
	Kidney	*	*	*	*	812	0.086249	31.5024
	Lip and oral cavity	*	*	*	*	472	0.090992	33.2348
	Liver	*	*	*	*	152	0.135383	49.4487
	Malignant skin melanoma	*	*	*	*	2333	0.0663154	24.2217
	Multiple myeloma	*	*	*	*	434	0.181135	66.1597
	Non-Hodgkin's lymphoma	*	*	*	*	1232	0.077895	28.4512
	Oesophageal	33	185	38	10	267	0.155823	56.9144
	Other pharynx	*	*	*	*	149	0.0911726	33.3008
	Ovarian	*	*	*	*	546	0.124597	45.5092
	Pancreatic	22	88	18	10	138	0.173609	63.4107
	Stomach	*	*	*	*	230	0.124839	45.5975
	Testicular	*	*	*	*	400	0.0598258	21.8514
	Thyroid	*	*	*	*	372	0.0691206	25.2463
	Tracheal, bronchus, and lung	78	692	124	38	933	0.142754	52.1408
	Uterine	*	*	*	*	929	0.0810584	29.6066
	Notes:
	1. The number of prevalent cases were supressed ('*') for all phases if one or more of the phases had a value of 9 or less, as per the NHS NSS disclosure protocol.
	2. All data were retained for use in intermediete calculations of weighted-average disability weights.
	Source: Scottish Burden of Disease study 2016
